# Siglec-F Protects Against Elastase-induced Lung Inflammation and Emphysema in Mice

**DOI:** 10.1101/2025.09.16.674299

**Authors:** Qihua Ye, Naoko Hara, Yan Hu, Marika Orlov, Bradford J. Smith, Tonya M Brunetti, Rachel Z Blumhagen, Zhenghui Liu, Bifeng Gao, Melanie Königshoff, William J. Janssen, Christopher M. Evans

## Abstract

Respiratory surfaces are exposed daily to billions of inhaled particles that could cause injury to alveolar tissues where gas exchange occurs. Accordingly, robust defense is essential but must involve minimal physiologic disruption. Airspace macrophages (AMs) protect lung surfaces while also maintaining tissue integrity through non-inflammatory homeostatic responses in health. However, in chronic obstructive pulmonary disease (COPD), AMs contribute to emphysematous alveolar destruction through mechanisms that are poorly understood. We hypothesized that damaging effects of AMs in emphysema result from loss of mechanisms that normally restrain homeostatic AMs. We found that Siglec-F, a common marker of AMs, exerts suppressive effects on tissue resident AMs (RAMs), thereby supporting alveolar integrity in mouse lungs during health and in a model of elastase-induced alveolar destruction. Siglec-F-deficient mice exhibited decreased alveolar numbers at baseline, and they had worsened alveolar damage after elastase challenge that was unexpectedly RAM-mediated. Transcriptomic profiling revealed dysregulation of key pathways involved in tissue remodeling and repair, including extracellular matrix degradation, TGF-β signaling, and phagocytosis. These findings uncover previously unrecognized roles for RAMs and Siglec-F in preserving alveolar integrity. Our findings implicate RAMs and Siglecs as potential therapeutic targets for preserving alveolar integrity in health and for limiting alveolar damage in COPD.
