## Supplemental materials_DEGs_list for "Siglec-F Protects Against Elastase-induced Lung Inflammation and Emphysema in Mice"

### Sheet: Description
Description
This dataset contains lists of differentially expressed genes (DEGs) identified using the DESeq2, comparing Siglecf+/+ and Siglecf-/- RAMs at day 0 (naive), day 3, day 7, and day 21 post PPE challenge.
Each tab in the dataset corresponds to a specific time point. DEGs were filtered based on a log2 fold change (log2FC) threshold of >1 or <-1, and an adjusted p-value (padj) < 0.05.

### Sheet: DEGs_D0_shrunk
	baseMean	log2FoldChange	lfcSE	pvalue	padj
Siglecf	9829.29	-9.89237	0.223607	0	0
Sult2b1	134.736	-8.43994	0.826328	2.19074985874557e-23	6.48133345709877e-20
Lrmda	578.534	-2.74504	0.301416	3.98069015138553e-21	9.42149745029928e-18
Prr33	126.274	-2.64679	0.721591	9.68822607018501e-06	0.000844417
A930013F10Rik	27.7001	-2.54345	0.699543	1.47808613499401e-05	0.00116094
Chrna2	16.6909	-2.27368	0.621321	1.13981773952783e-05	0.000949902
Arhgap22	239.215	-2.27096	0.325697	1.51629257880988e-13	1.28170045554544e-10
Mcc	18.0456	-2.21937	0.864139	0.000441146	0.0146644
Trim45	88.5185	-2.19459	0.252262	1.81840309907214e-19	3.07414032491709e-16
Malat1	2552.86	-1.97745	0.512765	4.23151446434825e-06	0.000435441
Mir142b	61.1115	-1.85671	0.771789	0.000528526	0.0164594
Id3	127.994	-1.8496	0.445938	1.22814501975596e-06	0.000168998
Nrp	28.688	-1.70611	0.615029	0.000210794	0.00845606
Snord96a	19.9493	-1.67841	0.918311	0.00194325	0.038911
Sgpp2	20.127	-1.66072	0.631728	0.000342015	0.0119393
Lad1	57.4585	-1.61595	0.329077	4.01643286717624e-08	8.96801255663464e-06
Wnk4	32.3808	-1.60568	0.734123	0.000830004	0.0223937
Pdgfb	151.263	-1.5647	0.331043	1.1057887362095e-07	2.01321598527743e-05
9430060I03Rik	22.2445	-1.46684	0.832957	0.00211617	0.0413144
Atp2b4	253.376	-1.41732	0.487505	0.000120078	0.0056166
Pdk4	848.378	-1.25678	0.241395	8.80611109798493e-09	2.54174435935497e-06
Itgad	309.103	-1.24701	0.36797	2.62620186476517e-05	0.00177591
Plekha6	135.193	-1.21814	0.414057	0.000113734	0.00547127
Pacsin1	40.1845	-1.20313	0.358303	3.1367434594351e-05	0.00205084
Abca1	6128.02	-1.2015	0.20229	1.36596424709219e-10	6.46592836003561e-08
Cald1	219.719	-1.19742	0.198479	7.54951867706229e-11	3.72254183434813e-08
Acap1	330.151	-1.15201	0.309039	7.84610606247957e-06	0.000719774
Sh3pxd2a	96.3693	-1.03332	0.41249	0.000398847	0.0134856
Ier3	495.399	1.00747	0.425997	0.000578323	0.0174589
Egfem1	609.82	1.02864	0.281553	1.09730097323018e-05	0.000921215
A730085K08Rik	93.7516	1.03605	0.295128	1.89660485562682e-05	0.0014116
Thbd	2711.89	1.03781	0.160187	5.57281270847036e-12	3.47098239958096e-09
Tnfsf14	355.662	1.05732	0.334888	6.60537221579522e-05	0.00365271
Krt1	229.353	1.05775	0.310631	2.69781557997851e-05	0.00180373
Siglecg	53.9997	1.06061	0.47402	0.00077095	0.0213677
4931428L18Rik	47.7224	1.06591	0.485473	0.000862002	0.0226687
Aldh1l1	1080.44	1.06846	0.270288	3.63445119481965e-06	0.000391001
Tceal1	31.763	1.10064	0.47313	0.000672487	0.0193711
Mlph	1436.66	1.12374	0.183015	4.19483691074909e-11	2.15833478268716e-08
Ephx2	102.237	1.12961	0.388891	0.000126631	0.0058537
Wfdc21	17640.9	1.14353	0.336265	2.65355557780915e-05	0.00178422
Clec2d	2917.1	1.14454	0.644393	0.00177378	0.0366333
Fcna	83.814	1.16586	0.404489	0.00014055	0.00618315
Car4	48528.8	1.17517	0.284456	1.5961282303418e-06	0.000198827
Syt8	125.714	1.17928	0.250093	1.14070416400617e-07	2.04531713285592e-05
3830403N18Rik	73.5071	1.18113	0.692708	0.00197481	0.0394646
Tsc22d3	20299.3	1.20253	0.281049	8.29301791082277e-07	0.00011824
Grin2d	93.9982	1.20486	0.223495	3.41056019645198e-09	1.07111180127455e-06
Tspan13	449.337	1.21505	0.221811	2.04534809997616e-09	7.56395294222432e-07
Oas1g	266.512	1.22085	0.338749	1.3145878260332e-05	0.00106554
Cd63	40012.3	1.23958	0.186472	1.48241508361053e-12	1.03193529996747e-09
Cd93	11099.8	1.26233	0.257485	4.31711806096608e-08	9.46088428397641e-06
Tln2	233.83	1.2802	0.505544	0.000367862	0.0126182
Msr1	5946.03	1.2819	0.246718	9.26043064632162e-09	2.6092365778231e-06
Slc6a8	1948.49	1.29227	0.338597	5.33118153359204e-06	0.000530161
Ifitm2	4410.32	1.29582	0.147793	3.55095589885706e-19	5.2527515133843e-16
Ch25h	4228.7	1.31864	0.222194	1.42878446759524e-10	6.50316745750851e-08
Ndn	35.1344	1.33143	0.401444	3.55791910165823e-05	0.00227591
Svip	63.6261	1.34748	0.542477	0.00038586	0.0130839
Nxn	373.91	1.37243	0.203459	7.7461395303393e-13	5.72923845012721e-10
Rbms3	246.051	1.45169	0.505823	0.000137	0.00611794
Fkbp11	221.39	1.45749	0.356773	1.8985938175018e-06	0.000231628
Gm4951	168.286	1.46959	0.470976	6.2309860830307e-05	0.00349467
Socs3	1781.91	1.54592	0.325332	1.21752427115641e-07	2.11885032718603e-05
Adcy4	309.156	1.57142	0.240477	2.74726354578457e-12	1.80617315560081e-09
Bok	721.687	1.62567	0.216982	3.43346642670461e-15	3.69378560851112e-12
C2	373.57	1.75676	0.678774	0.000273424	0.0102721
Fads2	743.038	1.76046	0.360895	4.5156313687551e-08	9.71599665779053e-06
Wfdc17	9997.06	1.79195	0.430219	1.19123073547929e-06	0.000165847
Syngr1	1173.25	1.79488	0.359921	2.51960447536499e-08	6.08510191050394e-06
Myrf	1120.12	1.80696	0.494641	9.70930353915573e-06	0.000844417
Sash1	1559.99	1.85334	0.344575	3.18192475368616e-09	1.04596937597561e-06
Alppl2	196.776	1.86865	0.515618	1.06609564612404e-05	0.000907639
Plin4	74.7476	1.92274	0.602816	5.05927499851548e-05	0.00296393
Hs3st3b1	512.646	1.9625	0.334851	1.95747028800372e-10	8.57951977342073e-08
1700001K23Rik	36.7559	1.99046	0.494014	2.69240518841003e-06	0.000309339
Hspa12b	55.2791	2.06316	0.49921	1.45666965886078e-06	0.000187372
Cfh	439.75	2.1573	0.451993	7.43819818287159e-08	1.49192605586614e-05
Timp1	126.115	2.24114	0.439901	1.5736026166969e-08	4.04826377521546e-06
Awat1	1104.59	2.27124	0.625733	9.77565599613139e-06	0.000844417
Cited4	404.752	2.50946	0.336292	4.02089102210636e-15	3.96526869630055e-12
Dact2	17.0341	2.56334	0.882876	0.000178928	0.00748208
Arg1	1697.28	2.6455	0.646858	1.43225728635764e-06	0.000187372
Alas2	26.1665	2.82893	0.805253	1.53148519508943e-05	0.00119234
Hsd17b14	124.347	2.86765	0.320174	1.97234942167697e-20	3.8901305093542e-17
Mustn1	296.111	3.16474	0.459874	2.66885199883213e-13	2.10554630361196e-10
Ablim1	243.875	3.70829	0.786365	8.15715547916682e-08	1.54306242267659e-05
Lrg1	5094.42	3.74611	0.362372	2.07653239781676e-26	8.19122813192117e-23
C4b	2390.25	5.51559	0.697554	9.71035006356452e-17	1.27680314058025e-13
Kcnj14	18.6437	5.77869	1.04222	2.97808315733507e-08	7.04852721678065e-06
Klk1b22	53.2342	8.93391	2.64131	3.86626296351858e-08	8.79872229043824e-06

### Sheet: DEGs_D3_shrunk
	baseMean	log2FoldChange	lfcSE	pvalue	padj
Siglecf	9829.29	-9.10776	0.263705	1.51803194169654e-260	1.76015803639714e-256
Sult2b1	134.736	-7.25474	0.658495	1.30371457636043e-27	3.7791426282248e-24
Lrmda	578.534	-3.03579	0.283634	3.51012572384222e-28	1.35666359226502e-24
Trim45	88.5185	-2.2932	0.250068	2.93749572281909e-21	5.67671048434789e-18
Pdk4	848.378	-1.38514	0.232324	1.01740976422496e-10	1.31076291290983e-07
Dnah11	314.473	-1.33146	0.391906	2.11522770171615e-05	0.00242832
Eps8l1	156.588	-1.30595	0.439825	9.3866702541364e-05	0.00650491
Oas1g	266.512	-1.15883	0.274344	8.77186496267844e-07	0.000231159
Abca1	6128.02	-1.07204	0.190491	7.70785347539855e-10	7.44771342060385e-07
9930111J21Rik1	299.597	-1.05137	0.256054	1.62981570207432e-06	0.000393702
Hr	2333.48	-1.02256	0.284662	1.19158397434338e-05	0.00160837
Lrrc66	32.341	-1.01041	0.40574	0.000457317	0.0168941
Foxq1	32.994	1.03386	0.567105	0.00183978	0.0400348
Napsa	4997.42	1.0622	0.0869974	1.644813047042e-35	9.53580364022601e-32
Fads2	743.038	1.09052	0.344963	6.68504905710285e-05	0.00523737
1700001K23Rik	36.7559	1.21788	0.416823	0.000136984	0.00802186
Kcnc3	65.1783	1.24402	0.248249	2.55754305012704e-08	1.412129126963e-05
Myrf	1120.12	1.35963	0.474417	0.000162728	0.00902788
Mustn1	296.111	1.61992	0.421767	5.76585142569948e-06	0.00102854
Alppl2	196.776	1.74652	0.477121	1.19435992559971e-05	0.00160837
Lrg1	5094.42	1.75948	0.343941	1.66862730889565e-08	9.67386682332253e-06
Cited4	404.752	1.76291	0.315053	1.1613924600017e-09	1.03587273643998e-06
Dbp	52.3141	1.80465	0.387331	1.56203736056683e-07	6.03727439859081e-05
Hsd17b14	124.347	2.4867	0.254494	8.94768301878887e-24	2.07496769205714e-20
Hspa12b	55.2791	2.50768	0.480345	8.9820775761713e-09	5.78595497198368e-06

### Sheet: DEGs_D7_shrunk
	baseMean	log2FoldChange	lfcSE	pvalue	padj
Siglecf	9829.29	-9.83333	0.195309	0	0
Sult2b1	134.736	-7.3844	0.51299	1.23065899987782e-46	7.57593680324787e-43
C1qc	742.16	-3.81099	0.799126	1.35617386409575e-07	5.6987073770467e-06
Olfml3	173.72	-3.28445	0.74594	6.71809049641159e-07	1.86516229618798e-05
Stab1	474.758	-3.21667	0.766065	1.49218836025145e-06	3.4021894613733e-05
Fcrls	30.7787	-3.18816	0.710757	4.20150169710923e-07	1.31961451262268e-05
C1qa	806.262	-3.08054	0.776583	4.56438050013945e-06	7.75821743856028e-05
AI427809	23.4612	-3.02811	0.596521	3.17930029822349e-08	1.83008116326472e-06
C1qb	897.588	-2.96601	0.79936	1.24150823880334e-05	0.000166508
C3ar1	1058.19	-2.95114	0.614913	1.09592944328826e-07	4.8557265067943e-06
Lrmda	578.534	-2.80214	0.266962	7.11109858632652e-27	1.4591974299142e-23
Mgl2	17.1469	-2.78201	0.758051	1.25792293037233e-05	0.000168343
Apoe	14509.7	-2.61043	0.771664	3.94948926905763e-05	0.000419191
Htr2b	48.952	-2.47118	0.735445	3.86895532082633e-05	0.00041187
Id3	127.994	-2.39109	0.404232	2.17196470324228e-10	3.22183487064084e-08
F13a1	1316.68	-2.37519	0.831634	0.000215547	0.00163211
Slc36a2	234.312	-2.27772	0.620254	1.36631214281481e-05	0.000178958
Gstm2	46.8936	-2.22179	0.57154	5.12160150382806e-06	8.50973788328354e-05
Abca1	6128.02	-2.19575	0.17705	2.00354983477248e-36	6.16692639142969e-33
Calhm2	45.2922	-2.18917	0.47559	2.48318803217496e-07	8.95938139557517e-06
5830416I19Rik	15.8881	-2.18682	0.862668	0.000460506	0.00299037
Abcc3	360.656	-2.17894	0.545574	3.95230397420149e-06	6.90223638728635e-05
Fabp3	21.4582	-2.15585	0.712651	0.000119988	0.00102312
Arhgap22	239.215	-2.14988	0.265501	3.9444339775043e-17	2.37994995543495e-14
Slc26a9	9.77051	-2.1452	0.677441	7.92317310156113e-05	0.000726901
Hspa1b	517.151	-2.12561	0.655198	6.47052040561399e-05	0.00062289
Cmklr1	333.132	-2.12448	0.926752	0.000879924	0.00499016
Hmcn1	15.3132	-2.12169	0.719013	0.000135676	0.00113097
Hspa1a	413.196	-2.10776	0.632886	4.86599860007505e-05	0.000492146
Tsku	526.619	-2.05553	0.456162	4.24587786138891e-07	1.32342400580811e-05
Blnk	107.911	-2.01386	0.524842	7.15812590878177e-06	0.000109343
Cx3cr1	107.282	-2.01277	0.520215	5.72911381258701e-06	9.18448558080355e-05
Hpse	637.717	-1.99458	0.61486	6.48397089462931e-05	0.00062289
Gas7	276.546	-1.99435	0.671215	0.000153792	0.0012449
Efr3b	39.1919	-1.95555	0.60578	6.98009697235019e-05	0.000660053
Gm1673	12.7372	-1.9522	0.755613	0.000405085	0.00268419
Abca9	91.2824	-1.94125	0.471567	2.32302008652788e-06	4.7250157782938e-05
Tlr1	86.7203	-1.92638	0.64635	0.000139963	0.0011542
Arl4c	1323.01	-1.91434	0.183718	1.6975732958919e-26	2.98578891700301e-23
Htra1	42.2002	-1.89057	0.855686	0.00102898	0.00564062
Trim45	88.5185	-1.88521	0.22064	8.18526706814781e-19	5.92805930253152e-16
Tm4sf19	48.4128	-1.8451	0.931629	0.00178025	0.00870472
Tent5c	177.808	-1.84363	0.401515	2.71018983945322e-07	9.47950491572388e-06
Smad6	43.4595	-1.8151	0.516051	2.24879564838346e-05	0.00026526
Dlg4	64.6551	-1.81168	0.395503	2.78358342079644e-07	9.70863429938975e-06
Pdlim4	27.5382	-1.74523	0.686181	0.000490349	0.003146
Atp1a3	485.822	-1.74426	1.08704	0.00321267	0.0140351
Penk	215.469	-1.69801	0.183816	1.7978849680748e-21	2.2135559726937e-18
Pdgfb	151.263	-1.67722	0.269374	3.13943362887736e-11	5.76906072219972e-09
Itgad	309.103	-1.67577	0.315645	7.61895408069113e-09	6.0073704109796e-07
Cpq	44.5694	-1.67398	0.663081	0.000519019	0.00330241
Slamf7	391.028	-1.67158	0.781508	0.00133239	0.00691583
Lad1	57.4585	-1.66148	0.328386	2.82643366770062e-08	1.67303131330433e-06
Tlr9	157.993	-1.64102	0.817918	0.00174398	0.0085682
Pdgfa	48.2193	-1.62548	0.705704	0.000874616	0.00496921
Dnmt3l	52.9885	-1.62051	0.50912	8.35342964544125e-05	0.000760706
Spsb4	74.2782	-1.59201	0.617678	0.000453971	0.0029573
Pltp	11475.9	-1.58204	0.124235	2.99803288088139e-38	1.23039269431372e-34
Tiam1	73.1394	-1.57688	0.838314	0.00219987	0.0103219
Ksr2	51.8451	-1.5467	0.306103	2.68657923016649e-08	1.59793060298598e-06
Pacsin1	40.1845	-1.54204	0.311982	5.34861814022739e-08	2.72116473316031e-06
Sftpa1	31.5622	-1.53243	0.913597	0.0030134	0.0132836
Gas6	37.8034	-1.52487	0.556186	0.000306024	0.00216289
Cd177	139.236	-1.5184	0.862224	0.00277112	0.0124337
Hpgd	79.1289	-1.48794	0.259938	6.52807527271306e-10	8.55038965506843e-08
Mylip	2923.94	-1.46161	0.166239	1.16864779511873e-19	8.99274478343864e-17
Adra2a	28.8343	-1.45838	0.570194	0.000499382	0.00319719
Pla2g2d	40.908	-1.44884	0.885171	0.00350173	0.0150283
Htra3	414.966	-1.447	0.18783	1.0711185044175e-15	4.70986108085296e-13
Plekha6	135.193	-1.42545	0.350415	3.03291257194213e-06	5.70966660332592e-05
Sema4d	2022.55	-1.40801	0.521887	0.00037413	0.00251086
Pde2a	94.0442	-1.39433	0.647763	0.00135888	0.00703262
Pdk4	848.378	-1.39348	0.212818	4.37114182201297e-12	9.61026752011138e-10
Tnfsf13b	381.026	-1.39143	0.225387	4.60579167726541e-11	7.87590376812385e-09
Gpr176	25.9487	-1.37476	0.578149	0.000786148	0.0045699
Gypc	109.632	-1.36977	0.646388	0.00143508	0.00732285
A930017K11Rik	60.3733	-1.36927	0.372304	1.48845341731491e-05	0.000190696
Tns3	1288.17	-1.36817	0.537875	0.00057245	0.003565
Abi3	1822.55	-1.36332	0.247421	2.81328872104138e-09	2.81603339296434e-07
Prkcb	474.158	-1.36252	0.671389	0.00184035	0.00894209
Itgam	3181.43	-1.35307	0.588907	0.00103762	0.00566776
Sgsh	168.174	-1.34863	0.479528	0.000244108	0.00179752
Fam20c	2027.62	-1.32959	0.545116	0.000741651	0.00437737
Atp6v0e2	13.7575	-1.31439	0.528303	0.00064504	0.00390447
Fam71e1	12.5624	-1.309	0.550316	0.000752644	0.00442529
Susd3	71.2845	-1.30747	0.57746	0.00106697	0.00579234
Cyp2u1	43.3187	-1.26016	0.303944	2.33822119423471e-06	4.73489791832529e-05
Atp2b4	253.376	-1.25923	0.424475	0.00017363	0.00136684
Sh3pxd2a	96.3693	-1.25651	0.3485	1.91134980294918e-05	0.000233226
Ank	276.025	-1.25547	0.311546	3.77399167137213e-06	6.66648284905792e-05
Slc40a1	2402.64	-1.2532	0.267363	2.02340403182176e-07	7.80945154852335e-06
Slc11a1	3119.78	-1.24712	0.353006	2.74211603062802e-05	0.000310782
Cald1	219.719	-1.2464	0.182749	7.31207783877108e-13	1.8417446454662e-10
Flt1	8848.06	-1.23138	0.180522	7.21988513744269e-13	1.8417446454662e-10
Nynrin	22.5246	-1.21189	0.55048	0.0012849	0.00672604
Zranb3	1060.23	-1.20057	0.227898	1.05971903120614e-08	7.54176919780922e-07
Gpc1	164.201	-1.19756	0.870009	0.00529811	0.0206676
Lmtk3	11.229	-1.19751	0.566502	0.00167073	0.00825444
Scd1	2250.54	-1.17137	0.282493	2.46463343656985e-06	4.91012408916635e-05
Lmtk2	635.702	-1.16821	0.227752	2.38607199757032e-08	1.47624715749175e-06
Cxcr2	1075.09	-1.16458	0.433232	0.000402581	0.00267057
Plin1	193.792	-1.14981	0.270049	1.46637576877774e-06	3.35576551397613e-05
Igfbp4	32.0088	-1.14447	0.824302	0.00526786	0.0206021
Ltbp3	172.784	-1.14411	0.375031	0.000137605	0.00114251
Ggt1	11.7367	-1.13515	0.785828	0.00495176	0.0196474
Plxna2	90.8342	-1.11946	0.380825	0.000194726	0.00150311
Slc44a1	346.669	-1.11099	0.248241	5.72842853251709e-07	1.68145039915727e-05
Mamdc2	2665.35	-1.10195	0.262238	1.54405191378998e-06	3.48963464109896e-05
Adgre5	552.944	-1.10135	0.778277	0.0054777	0.0211947
Pla2g7	1444.63	-1.08491	0.537172	0.00219446	0.0103044
Nfatc2	87.6762	-1.08341	0.681769	0.00435693	0.0177155
Gapt	332.631	-1.06767	0.212163	3.99115134323363e-08	2.19370782758449e-06
Foxd2	18.0786	-1.05568	0.597067	0.00332832	0.0144509
Htra4	94.5096	-1.05081	0.22566	2.49947174681094e-07	8.95938139557517e-06
Fam83f	313.578	-1.04417	0.154449	1.17681114258428e-12	2.84096054656817e-10
Osgin1	308.149	-1.0421	0.760322	0.00618852	0.0233292
Mras	25.5794	-1.04117	0.69848	0.00489542	0.0194741
L1cam	3575.93	-1.04002	0.202075	2.24543316196323e-08	1.40333873553763e-06
Pianp	135.281	-1.035	0.430182	0.00094974	0.00529344
Nat8l	235.629	-1.03457	0.310222	6.3712490891538e-05	0.000616204
Ecm1	3498	-1.03218	0.422433	0.000881939	0.00499928
Akr1b8	1119.89	-1.02371	0.213415	1.35273603584374e-07	5.6987073770467e-06
Klhl3	330.61	-1.00547	0.217125	3.10393837408941e-07	1.04129943492613e-05
Plxna3	17.4346	-1.00253	0.557496	0.00331715	0.0144161
Sec11c	4843.04	1.00111	0.232109	9.8491281939193e-07	2.48998904155101e-05
Gm15417	141.411	1.00362	0.316434	8.08297606226052e-05	0.000739908
Ikzf4	48.0562	1.00382	0.41821	0.000794433	0.00460719
Ssr4	9011.87	1.0059	0.21544	1.91374125156356e-07	7.54745776354921e-06
Zfp867	110.224	1.00615	0.293711	3.39720354261769e-05	0.000368839
Morrbid	1211.79	1.00868	0.242582	1.91806528768656e-06	4.07862173091484e-05
Psma7	9126.46	1.00878	0.235349	1.14220969795445e-06	2.77374473396749e-05
Mkks	1471.8	1.00958	0.228566	6.88193864367922e-07	1.89130420939684e-05
Nap1l3	11.6274	1.01111	0.792035	0.00628167	0.0235864
Tmem243	506.783	1.01731	0.222921	3.090928299348e-07	1.03976801151838e-05
Rassf6	35.1667	1.01758	0.388502	0.000479638	0.00308855
Coa6	1106.27	1.01771	0.266801	7.66206497553069e-06	0.000115043
Zfp560	378.815	1.01844	0.270385	9.66428847684749e-06	0.000137879
Rpl39l	276.641	1.02047	0.778675	0.00422202	0.0173041
A530013C23Rik	60.6183	1.0227	0.35233	0.000185705	0.00144617
Sptssa	3902.68	1.02478	0.199028	1.65034210079653e-08	1.09832497000037e-06
Psma3	9983.63	1.03034	0.227442	3.4806152401985e-07	1.13971635205649e-05
Guca1a	380.664	1.0332	0.238088	8.57189571500053e-07	2.22183536932814e-05
Pigp	1302.33	1.03474	0.281209	1.32346822447327e-05	0.000174834
Commd6	2519.56	1.03481	0.247936	1.67225813631006e-06	3.6487354050814e-05
Mlph	1436.66	1.035	0.162895	1.39582235550086e-11	2.86422747348776e-09
1110038B12Rik	828.754	1.03947	0.238995	8.80650473327089e-07	2.27785055201746e-05
Ndufb8	9348.93	1.0414	0.229677	3.43775471266835e-07	1.12868362726327e-05
Rpl36al	10597.4	1.04168	0.198971	1.02721484310266e-08	7.35294717923251e-07
BC028528	192.497	1.04401	0.379366	0.000275409	0.00198749
Rab9	2399.54	1.04548	0.210213	4.03251770163865e-08	2.19682999745908e-06
Thoc7	1454.1	1.04549	0.254136	2.16231848773261e-06	4.50464724550996e-05
2810013P06Rik	396.001	1.0486	0.232666	4.34228333605487e-07	1.34665472124704e-05
Rbm3	13041.5	1.04866	0.268503	5.18378774594364e-06	8.57833262473899e-05
Supt4a	5319.48	1.05134	0.282466	1.07312538291571e-05	0.000148722
Snrnp25	1256.74	1.05167	0.259897	2.81789501555981e-06	5.36961313924526e-05
Nup210l	14.0712	1.05483	0.621512	0.00382119	0.016024
Rpl19	46929.2	1.05615	0.209575	2.84212525924893e-08	1.67427015272119e-06
Rpl34	53.5986	1.05741	0.407301	0.000424799	0.00279985
Epop	291.376	1.06018	0.248269	1.24595710821464e-06	2.93312120771292e-05
Gm14410	181.409	1.06019	0.339304	8.74979874470459e-05	0.000793448
Ccl27a	86.1245	1.06278	0.361572	0.000154871	0.00125116
S100a1	22997.9	1.06287	0.230793	2.51054790568018e-07	8.95938139557517e-06
Nudcd2	1934.04	1.0653	0.205053	1.2057197310025e-08	8.43455757278569e-07
Micos13	5076.1	1.06679	0.23459	2.97371301232101e-07	1.015373635881e-05
Shld1	970.75	1.06685	0.212274	3.04900638848979e-08	1.78758888833744e-06
Hddc2	510.817	1.06776	0.218124	5.946734340377e-08	2.9498130306503e-06
Serf1	586.159	1.06824	0.30379	2.10773722516124e-05	0.000251245
Acat2	1534.57	1.06973	0.139837	1.33204692173462e-15	5.65522817255056e-13
Fdps	7988.5	1.0737	0.175283	5.62350571183173e-11	9.48446607179072e-09
Tmem208	3319.11	1.07535	0.23375	2.43006850921165e-07	8.93198061089886e-06
Gm32856	146.043	1.08031	0.276403	5.06722382713269e-06	8.43076483238617e-05
C130026I21Rik	84.0469	1.08092	0.397388	0.000288986	0.002065
Ttc32	292.017	1.081	0.233017	2.1153669320736e-07	8.08832225704665e-06
Agbl3	100.068	1.08104	0.323823	4.20748283874395e-05	0.000440498
Clec2l	45.6988	1.08175	0.410601	0.000446598	0.00291544
Gmnn	1663.89	1.08366	0.254577	1.19540480206347e-06	2.86542822035933e-05
Tnfsf13	393.943	1.08475	0.27341	3.94408201128629e-06	6.89766160837455e-05
Armc3	69.16	1.08631	0.36712	0.000148211	0.00120686
Fam174a	3994.22	1.08681	0.204929	5.71728287498254e-09	4.85456460391621e-07
Pmvk	2283.01	1.08914	0.136586	9.97481800709473e-17	5.33956344797175e-14
Rnf7	4020.64	1.09194	0.223205	5.92055148927585e-08	2.9498130306503e-06
Cox4i1	41803.3	1.09411	0.236902	2.19934378366677e-07	8.35750637793374e-06
Ephx2	102.237	1.096	0.346644	7.66503172089068e-05	0.000707966
Mrpl20	3660.47	1.09963	0.242877	3.33140206265039e-07	1.09963062185929e-05
Gm36028	32.8087	1.10265	0.558578	0.00166515	0.0082401
Srp9	5195.69	1.10323	0.206851	5.65798424163502e-09	4.83757652659794e-07
Camta1	285.101	1.10405	0.288654	6.99145257430196e-06	0.000107733
Rpain	839.208	1.10436	0.263709	1.45264519181353e-06	3.33707800956914e-05
Cela1	462.313	1.10452	0.218509	2.4381139812705e-08	1.50090296687012e-06
Plet1os	23.1377	1.10566	0.479957	0.000884822	0.005011
Slirp	431.216	1.10602	0.264179	1.38347209878167e-06	3.2017497143233e-05
Acot13	2310.21	1.1067	0.282994	4.80937464394069e-06	8.10027641808452e-05
Zmat4	29.4422	1.1117	0.509762	0.00118284	0.00629891
Xlr4b	103.988	1.11363	0.306539	1.45679270157927e-05	0.000187419
Coa4	1300.16	1.11507	0.236767	1.25213577842621e-07	5.35288045277206e-06
Rpl27a	31557.9	1.11768	0.20457	2.60541828611978e-09	2.6510669370832e-07
Snhg3	512.485	1.11877	0.289497	5.7103256381403e-06	9.16630107650369e-05
Hint1	12504.8	1.11895	0.258018	7.80991917941657e-07	2.08129274755361e-05
Atf7ip2	46.0623	1.11988	0.509672	0.00107945	0.00584954
1700003F12Rik	208.441	1.12199	0.336028	4.05646644233175e-05	0.000428329
Cox16	219.18	1.12217	0.291674	6.19248733347265e-06	9.82498763527259e-05
Tlcd1	47.7496	1.12331	0.300515	1.05993877957558e-05	0.000147457
Nfkbiz	151.772	1.12537	0.515291	0.000985547	0.00545106
Ccdc80	8311.14	1.12894	0.170512	2.16661463789362e-12	4.93988137439746e-10
Dpy30	1895.69	1.12959	0.266683	1.19858311686571e-06	2.86542822035933e-05
Ndufb2	2701.83	1.12969	0.268542	1.36306770875168e-06	3.16046885690219e-05
Sec61b	7665.8	1.12974	0.231604	5.98721186675539e-08	2.9498130306503e-06
Hspb11	190.812	1.13352	0.286375	3.86728362386803e-06	6.80199942529474e-05
Tomm7	5743.9	1.13362	0.257988	5.95033174528956e-07	1.71169356186928e-05
Ndufb6	3799.1	1.13687	0.253324	4.19465317640409e-07	1.31961451262268e-05
Rpl37a	41623.2	1.1414	0.245933	1.88868292999035e-07	7.50111749485201e-06
A730085K08Rik	93.7516	1.14271	0.262485	7.98850305353822e-07	2.11514945365941e-05
Rbm7	10941.1	1.14576	0.225816	2.17445564855047e-08	1.37291784333094e-06
Atp5j2	9708.24	1.14989	0.253189	2.97768847031642e-07	1.015373635881e-05
Tc2n	2131.36	1.15027	0.229755	3.10414950822385e-08	1.81129330546218e-06
Cyp51	9469.21	1.15674	0.15705	1.0587621626054e-14	3.95014537757504e-12
Hint3	1215.08	1.15792	0.275695	1.35618928754118e-06	3.15045330343529e-05
Smim4	637.424	1.15873	0.290093	3.30739541621988e-06	6.0539154714366e-05
Rapgef5	103.515	1.16024	0.268027	9.00757542410789e-07	2.32011022220955e-05
Rpl36a	15264.7	1.16399	0.200544	3.68137849503953e-10	5.27036418964264e-08
Snhg7	66.5151	1.16839	0.370288	7.28614126720913e-05	0.000682182
Gas5	1621.01	1.1701	0.229739	1.92614364541136e-08	1.24160631216255e-06
Rps11	66835.7	1.17082	0.332862	2.0448712319472e-05	0.000246104
Mrpl52	4144.01	1.17296	0.213374	2.17927575581256e-09	2.35361781627757e-07
Rps16	58989.5	1.17373	0.263246	4.30546154125978e-07	1.33860713373713e-05
Rpl37rt	282.5	1.17535	0.331974	1.94098827729708e-05	0.000236608
Uxt	835.667	1.17655	0.24837	1.09962531217132e-07	4.8557265067943e-06
Grin2d	93.9982	1.17927	0.213509	2.48901698976551e-09	2.57519135949521e-07
Dhcr24	9558.12	1.18218	0.200073	1.92847987663966e-10	2.93128941249229e-08
Gm14305	178.375	1.18339	0.318285	9.66453465783752e-06	0.000137879
AI413582	4384.11	1.18405	0.284508	1.58904069218415e-06	3.54425163082812e-05
Bbip1	2076.41	1.18506	0.287176	2.12444677057296e-06	4.44077905590736e-05
Elovl6	604.106	1.18522	0.188393	1.73259439243906e-11	3.49700035405078e-09
Cox6c	10218.7	1.18901	0.260635	2.61819146833475e-07	9.2629808500395e-06
Rpl24	25145.1	1.1913	0.251653	1.15406630584832e-07	5.05653535857812e-06
Clec2d	2917.1	1.1914	0.533749	0.000839047	0.00480929
Rpl39	17942.2	1.19182	0.340832	2.14919075691867e-05	0.000255413
Aldh1l1	1080.44	1.19919	0.2379	2.46539022352187e-08	1.51014350407966e-06
Rasl2-9	46.8751	1.19975	0.363141	4.59880670164065e-05	0.000473812
Bola2	4284.3	1.20095	0.265322	3.05782414186402e-07	1.03145015985287e-05
Socs3	1781.91	1.20287	0.293772	2.32566566085611e-06	4.7250157782938e-05
Asap2	181.582	1.20316	0.228455	7.62140864008627e-09	6.0073704109796e-07
Msmo1	8465.05	1.20476	0.134427	2.65540143662045e-20	2.51486942212854e-17
Entpd3	28.0103	1.20511	1.43628	0.00608993	0.0230563
Micos10	5363.08	1.20617	0.276517	6.41866075723216e-07	1.80425916080005e-05
Naca	28566	1.21038	0.24026	2.48482536631132e-08	1.51451336188243e-06
1600020E01Rik	102.756	1.21153	0.460455	0.00032242	0.00225163
Ndufb9	6644.45	1.21206	0.227035	3.98403782275172e-09	3.74438730333734e-07
Dancr	15.6586	1.21352	0.652548	0.00204268	0.00972525
LOC115487184	94.243	1.21426	0.373024	4.80816698027797e-05	0.000488837
Romo1	4395.2	1.21434	0.240736	2.38491336579128e-08	1.47624715749175e-06
Myc	2283.25	1.21582	0.29797	2.15461937147729e-06	4.49621588163193e-05
Fam229b	27.0165	1.21739	0.401653	0.000123277	0.00104603
Rbms3	246.051	1.21915	0.455253	0.000278306	0.00200146
Tm2d1	2801.43	1.21939	0.266203	2.52865662994601e-07	8.99792497916049e-06
Spata24	76.5993	1.21941	0.362596	3.60289724007969e-05	0.000387076
Uqcrq	8727.13	1.22098	0.262697	1.69948869225969e-07	6.91730987216861e-06
Tma7	13529.7	1.22214	0.341589	1.56286979400972e-05	0.000198964
Soat2	51.24	1.22298	0.866595	0.0033589	0.0145359
9130008F23Rik	70.7465	1.22339	0.304786	2.98782356732877e-06	5.64203738664905e-05
Sycp2	28.9979	1.22461	0.795263	0.00277025	0.0124337
Rpl10a	29086.1	1.2254	0.228104	4.13403720987333e-09	3.85592925211822e-07
Ccl9	11823.5	1.23026	0.282177	6.34608589619358e-07	1.78794072205802e-05
Lockd	99.9741	1.23128	0.434728	0.000182224	0.001422
E230016K23Rik	488.32	1.23308	0.218693	9.57730023722235e-10	1.16748238139289e-07
1810037I17Rik	6669.26	1.2332	0.257027	8.14127008749297e-08	3.78246480442315e-06
Tbca	9880.87	1.23367	0.276396	3.89159020381872e-07	1.24127612925948e-05
Prorsd1	1031.13	1.23763	0.222991	1.4905552047579e-09	1.71511361504479e-07
C1d	3259.7	1.2382	0.2178	6.48372937892361e-10	8.55038965506843e-08
Dbi	15204.4	1.23945	0.18816	2.4665376586255e-12	5.52145666418131e-10
Avpi1	724.66	1.24717	0.228995	2.63773381712778e-09	2.66194907839977e-07
Rmdn1	974.407	1.24744	0.304998	2.02114614375234e-06	4.25373526869723e-05
Lsm7	1108.34	1.2538	0.302431	1.5182123893653e-06	3.44239980439514e-05
Tmem29	355.944	1.25592	0.261458	7.74861451949974e-08	3.65520850437091e-06
Ppm1j	1378.95	1.2578	0.256941	4.47277973116534e-08	2.37365793319429e-06
Uqcr10	6188.75	1.25813	0.341434	1.01430621679176e-05	0.00014261
Commd2	2416.06	1.25825	0.294992	9.73932589688205e-07	2.47105434057775e-05
Rpl37	35172.5	1.25898	0.368109	2.66694993366851e-05	0.00030347
BC049762	13.2268	1.26479	0.498777	0.000589323	0.00365161
Dph3	3007.09	1.26605	0.275755	2.14334438355034e-07	8.16992447376835e-06
Rbis	2256.05	1.26972	0.358905	1.72925078094871e-05	0.000215273
Rps13	28585.1	1.27424	0.23998	5.60411244525117e-09	4.8250232465687e-07
2310010J17Rik	65.6429	1.27441	0.299331	1.09114378814799e-06	2.69221689773108e-05
A730063M14Rik	20.6178	1.27936	0.694556	0.00184071	0.00894209
Rpl22l1	3112.76	1.28036	0.363264	1.79555101817661e-05	0.000222235
Rab26os	24.0524	1.2812	0.540467	0.000642212	0.0039008
E030018B13Rik	103.242	1.28185	0.309074	1.61298004629955e-06	3.57820005946668e-05
Rps6	28542.3	1.28362	0.246559	9.71920017189404e-09	7.04665295545189e-07
Mzt1	1759.09	1.28406	0.224835	6.73810427556664e-10	8.73258314113437e-08
Cox7a2	6367.95	1.28847	0.273816	1.22181636174048e-07	5.25979127473733e-06
Mrpl14	4014.79	1.28907	0.294916	5.76823395044903e-07	1.68290275824475e-05
Cox7c	6974.77	1.29015	0.260199	3.49457434837176e-08	1.95569088077969e-06
Eef1b2	23760.2	1.2934	0.259854	3.1809402935238e-08	1.83008116326472e-06
Pts	2981.93	1.29378	0.27676	1.4157203882745e-07	5.90859302387648e-06
Ndufs6	4412.18	1.2958	0.270333	7.91419497287759e-08	3.70492655916612e-06
Rps8	53458.6	1.30245	0.254472	1.53050987851154e-08	1.02970697400186e-06
Rps10	25185.1	1.3066	0.250771	9.34933329417864e-09	6.93427659746551e-07
Rps17	32816.2	1.30829	0.275104	9.50305244439098e-08	4.28577222327259e-06
Lypd6b	212.253	1.30952	0.215435	6.53977574342834e-11	1.08807728314986e-08
Adcy4	309.156	1.30976	0.205185	1.00363311340287e-11	2.09436116817223e-09
Cox7b	11360.4	1.3125	0.358113	1.05083051386737e-05	0.000146355
Mettl23	1590.75	1.31549	0.309574	9.75416187070165e-07	2.47105434057775e-05
Acyp2	323.969	1.31863	0.338839	4.36088307612781e-06	7.46748156234848e-05
Ndufs4	3503.8	1.31908	0.279843	1.14979640096151e-07	5.05581903165647e-06
Fam181b	222.766	1.32093	0.220141	1.12192857016236e-10	1.79392007218687e-08
Adam33	175.461	1.32389	0.408178	4.71464265921661e-05	0.000481598
Gm4951	168.286	1.32657	0.399371	3.61554155633658e-05	0.000388095
Ciao2a	22814	1.32798	0.267402	3.2744038380964e-08	1.87509116533223e-06
Med31	439.026	1.32951	0.325479	1.96592846234753e-06	4.15171719183924e-05
Pdcd10	4030.29	1.3361	0.355998	7.93808750984503e-06	0.000118322
Shld3	74.6921	1.33821	0.317781	1.22277782952013e-06	2.90074000713909e-05
Cklf	1858.58	1.3422	0.300712	3.79779104146331e-07	1.22084603922967e-05
Tom1l1	25.0276	1.34548	0.359381	1.11729592279658e-05	0.000153528
Ndufa7	6369.33	1.34582	0.365443	9.69648952037507e-06	0.000138175
1700007L15Rik	31.4597	1.35035	0.519777	0.000337765	0.00233103
Arnt2	98.2861	1.35173	0.556633	0.000476924	0.0030759
Rps9	87410.7	1.35193	0.249943	3.10261903967911e-09	3.08060045294591e-07
Pcdhgc3	332.034	1.35468	0.388989	1.9618846093412e-05	0.000238212
H60c	35.9126	1.35475	0.331588	2.57008527698859e-06	5.04671290754124e-05
2810403D21Rik	28.6293	1.35712	0.502971	0.000261243	0.00190208
Rpl27	23442.9	1.35766	0.274818	3.66982646679355e-08	2.0261391685723e-06
Zfp931	282.571	1.35773	0.301816	3.13060070319688e-07	1.04455164926179e-05
Rps15a	27811.9	1.36039	0.258985	7.18212548226713e-09	5.85604827401807e-07
Kbtbd3	148.022	1.36228	0.435997	6.89427152296397e-05	0.000654956
Tafa3	103.071	1.3655	0.265561	1.34952597802592e-08	9.33447406823319e-07
LOC115487084	83.2203	1.36593	0.248687	2.29104128770595e-09	2.41088037044749e-07
Gm5617	898.782	1.369	0.279217	4.73566591146263e-08	2.46014846843578e-06
Gm11423	38.9325	1.36923	0.356045	5.69747906745014e-06	9.15761909640289e-05
2200002D01Rik	48.6354	1.36953	0.374092	1.22970665031976e-05	0.000165829
Gtf2a2	1416.16	1.36966	0.282901	5.96136591779488e-08	2.9498130306503e-06
Ppef2	50.745	1.37316	0.538486	0.000354407	0.00241553
Psmg4	966.107	1.37346	0.325013	1.01884491928443e-06	2.54442568889044e-05
Cebpzos	162.729	1.37685	0.343119	2.56375243196917e-06	5.04671290754124e-05
Fau	74979.8	1.38008	0.264342	8.48127610769926e-09	6.50434186572763e-07
Mrpl57	2496.72	1.38488	0.28349	4.97734967752271e-08	2.55338038456915e-06
2310001H17Rik	353.185	1.38735	0.373806	8.70211965220316e-06	0.000127094
Krt1	229.353	1.38973	0.271154	1.7496710181988e-08	1.15197591315848e-06
Rpl31	30553.2	1.39204	0.355699	3.80237791819258e-06	6.70700242532765e-05
Snord104	35.4906	1.3929	0.578351	0.000505824	0.00323349
Rpl22	24227.5	1.40099	0.273575	1.41161739344173e-08	9.54935898244757e-07
Col6a3	62.3461	1.401	0.537748	0.000315739	0.00221503
Snrpe	3867.04	1.40163	0.35589	3.38361868396701e-06	6.15348792274769e-05
Rps19	36870.2	1.40194	0.257819	2.55638116608189e-09	2.62284707640002e-07
Bcl2a1a	8131.54	1.4069	0.266534	6.09549524802661e-09	5.10528826487779e-07
Gng10	5027.47	1.40704	0.286257	4.03106184366398e-08	2.19682999745908e-06
Gm36738	98.1789	1.40999	0.399429	1.6617341022904e-05	0.000207919
Ndufa4	8009.77	1.41303	0.345372	1.96533915156473e-06	4.15171719183924e-05
Rps3	79818.5	1.41918	0.318979	3.77602702762102e-07	1.21702734984476e-05
Rps23	56260.7	1.4274	0.397841	1.30406249581913e-05	0.000172827
Awat1	1104.59	1.42745	0.613292	0.000551724	0.00346396
2810001G20Rik	92.5192	1.4326	0.425994	2.92914575279513e-05	0.000327554
Polr2k	637.832	1.43738	0.294567	4.28648093051086e-08	2.29457187897607e-06
Tacstd2	44.6061	1.44019	0.317755	3.1143297355745e-07	1.04194640501068e-05
Rps14	47679.3	1.44041	0.286219	2.18968416005023e-08	1.37547915196625e-06
E230032D23Rik	249.602	1.44592	0.275968	7.24259702778793e-09	5.86650359250823e-07
Gm13546	630.234	1.44967	0.36298	2.61791948176205e-06	5.11616264435783e-05
Tomm20	9775.98	1.45045	0.278552	8.77987452366706e-09	6.63176779971711e-07
Gm19705	56.3489	1.45073	0.459592	5.84380635583786e-05	0.000573756
Rpl38	24427.4	1.45235	0.362425	2.49131694402843e-06	4.94727326046419e-05
Uqcc2	2968.79	1.45416	0.360779	2.25856270535697e-06	4.62079414957659e-05
Mrpl41	3188.77	1.45431	0.341396	8.52711191014846e-07	2.21862933743736e-05
Bcl2a1d	8951.55	1.45478	0.266774	2.2698967249211e-09	2.40922142045074e-07
Timm8b	2662.68	1.45601	0.362094	2.34328236150991e-06	4.73735507962398e-05
Ch25h	4228.7	1.45744	0.197383	7.59092763340311e-15	2.92060940695184e-12
Atp5mpl	5883.69	1.46357	0.408389	1.28036663103737e-05	0.00017042
Rpl12	37119	1.46582	0.275916	4.9020455819771e-09	4.37347718879001e-07
Cfh	439.75	1.46745	0.41675	1.60343225600426e-05	0.000202062
Rps7	41426.7	1.47113	0.273956	3.56730924700256e-09	3.4191097102677e-07
Lsm5	1281.33	1.47413	0.392359	6.77126600902595e-06	0.000105395
Rps27l	7755.96	1.47488	0.394206	7.06176362442534e-06	0.000108275
Acyp1	501.092	1.47659	0.328575	3.16369590053548e-07	1.05274118722683e-05
Uqcrh	9663.56	1.48492	0.285612	8.9103349317153e-09	6.68927095605359e-07
Gm5148	507.851	1.48815	0.361358	1.55827024269568e-06	3.50738998684994e-05
3300005D01Rik	29.3075	1.49235	0.428266	2.07547675654473e-05	0.000249057
Fmc1	782.967	1.49789	0.295945	1.8087214802771e-08	1.17325273494998e-06
Rpl36	20254.7	1.50586	0.321309	1.1781786311811e-07	5.12570152194406e-06
Chchd1	1109.91	1.50821	0.302561	2.66017919274199e-08	1.5941623576993e-06
Rab40b	12.0214	1.5159	0.588873	0.000442191	0.00289588
Bcl2a1b	14720.7	1.51728	0.339473	3.24805327737082e-07	1.07500085889757e-05
Rps15a-ps6	45.4861	1.51887	0.490907	6.97653945387455e-05	0.000660053
4930583P06Rik	13.8199	1.52203	0.563755	0.000322249	0.00225163
Mrpl53	588.427	1.53012	0.349547	4.98505107476723e-07	1.51545552672924e-05
Gm14322	70.311	1.5309	0.468472	3.84608726518275e-05	0.000409983
Tg	94.4788	1.53299	0.337876	2.44483224973434e-07	8.93198061089886e-06
Ndufb4	1051.26	1.5349	0.419396	9.24339150648281e-06	0.000133417
Gm9530	265.127	1.53815	0.294079	7.4176024770751e-09	5.93022868167199e-07
Znhit3	404.05	1.5382	0.325084	9.24943272304333e-08	4.21774132170776e-06
Cox7a1	363.985	1.54393	0.340372	2.28902774293681e-07	8.61850445597493e-06
Nme2	38927.4	1.54653	0.347827	3.55356296592746e-07	1.15439227536937e-05
Churc1	1592.88	1.54911	0.387815	2.46958383839946e-06	4.91203816128823e-05
Tsacc	94.5944	1.55156	0.297385	8.3224605561614e-09	6.44441096650687e-07
Tomm5	4056.39	1.55748	0.3719	1.09941566593783e-06	2.70179754072387e-05
Fcor	2053.4	1.55758	0.284566	1.90705490877448e-09	2.1017115098617e-07
Rps18	50135.3	1.56694	0.279174	8.71221896130976e-10	1.08348323082471e-07
Gm16701	93.6257	1.57239	0.326899	6.44836349107693e-08	3.11342161969173e-06
Atp5l	6891.41	1.58077	0.39892	2.79149107554295e-06	5.33677610591379e-05
Gt(ROSA)26Sor	241.411	1.58134	0.375149	1.00464054233122e-06	2.52431313411877e-05
Grtp1	40.411	1.58358	0.314223	2.66588610532377e-08	1.5941623576993e-06
Idi1	1663.41	1.58493	0.150848	2.61982576757786e-27	6.45105897008371e-24
Snhg15	112.927	1.59866	0.470689	2.34912936794659e-05	0.000275201
Rpl32l	34.8621	1.6073	0.436928	9.55795911286057e-06	0.000136994
Rpl32	53136.7	1.61216	0.341279	9.32735087501155e-08	4.23757726838163e-06
Smim26	617.62	1.61388	0.371594	5.41178753833971e-07	1.6241721089607e-05
Mrpl33	5908.3	1.62086	0.416568	3.64803974399041e-06	6.51707289514028e-05
Rpa3	818.847	1.63341	0.363631	2.68489886967009e-07	9.44110301329032e-06
Tnfsf14	355.662	1.64653	0.269471	4.48820709577254e-11	7.78293038917626e-09
Fkbp11	221.39	1.64925	0.292656	8.54902657503228e-10	1.07403688971222e-07
Ifi27l2a	2032.54	1.66197	0.486839	2.07766101503188e-05	0.000249077
Gm12338	88.1341	1.669	0.37857	4.09333997113504e-07	1.29223594165679e-05
Hspe1	9612.91	1.67107	0.388612	6.46648935523212e-07	1.81356302828287e-05
Immp1l	1572.13	1.67495	0.418278	2.19123676179843e-06	4.53420285903568e-05
Smkr-ps	204.017	1.68313	0.349774	5.84044624721155e-08	2.93500302839464e-06
Rpl17	58310.3	1.68873	0.372578	2.24369244876349e-07	8.47372436477796e-06
Tmem256	5610.5	1.6941	0.359078	9.16434974713746e-08	4.19447859058574e-06
Lif	273.742	1.70403	0.317051	3.13508414306581e-09	3.0879324775541e-07
Rpl35a	35654.5	1.70441	0.357438	7.21607614574664e-08	3.45165137543905e-06
Itgb3bp	48.0581	1.70695	0.457523	8.22392322405462e-06	0.000121845
AA465934	22.6507	1.70813	0.565865	9.0942273727028e-05	0.000816829
Gm15421	15.7062	1.71406	0.653114	0.000306502	0.00216503
Snrpg	4766.54	1.71666	0.439928	3.30919843427293e-06	6.0539154714366e-05
Rpl13a	74658.3	1.72295	0.453588	5.06407304690518e-06	8.43076483238617e-05
Epb41l4aos	334.639	1.7256	0.333028	8.58915482326919e-09	6.52775766568459e-07
Pet100	4186.96	1.73372	0.46384	6.28018275820412e-06	9.92095400767253e-05
Rpl5	42189.5	1.73722	0.331632	6.44348396551128e-09	5.32430701901845e-07
Fam110c	53.6479	1.74486	0.596665	0.000108285	0.000942905
Tceal1	31.763	1.76342	0.37924	1.67545241118913e-07	6.85321265334237e-06
Syt8	125.714	1.77385	0.216997	1.68299028487326e-17	1.09057770459788e-14
Cops9	7726.29	1.82276	0.438492	1.11536261990051e-06	2.72434960863474e-05
Rpl9	44746.7	1.82587	0.408551	2.83608450804177e-07	9.80839114129503e-06
Atp5md	5584.87	1.82807	0.448273	1.54471318989517e-06	3.48963464109896e-05
2410006H16Rik	2302.71	1.8353	0.469629	3.07272360031171e-06	5.72725646402737e-05
Rps25	54024	1.83548	0.423222	5.11825335838342e-07	1.54830307981368e-05
Snhg1	355.363	1.84748	0.498283	6.57181872914636e-06	0.000102942
Pfdn5	18673.8	1.85063	0.422672	4.23540164637464e-07	1.32342400580811e-05
Sec61g	4806.96	1.86569	0.39718	9.4504391360537e-08	4.27771347952548e-06
Dnajc15	2298.42	1.87073	0.425694	3.82918110361552e-07	1.22773119134673e-05
Myrf	1120.12	1.87858	0.438783	6.3297919520405e-07	1.78744033287896e-05
Mdh1b	43.8729	1.88421	0.644342	9.58364126434191e-05	0.00085689
Atp5e	14786.6	1.90024	0.444703	6.57451679548604e-07	1.83134504040779e-05
Rps27a	45829.8	1.90289	0.437444	4.7012528356923e-07	1.44704562282609e-05
Dact2	17.0341	1.90497	0.718044	0.000272173	0.00197001
Rps21	25608.5	1.9077	0.427937	2.88336768796016e-07	9.94398402637691e-06
Rpl35	38907.6	1.91065	0.414629	1.43159460752981e-07	5.95465973240102e-06
3110045C21Rik	23.7077	1.94492	0.513302	6.74389890533347e-06	0.000105181
Car4	48528.8	1.97435	0.246073	4.05936883236955e-17	2.37994995543495e-14
Xlr3a	12.8339	1.97534	1.23688	0.00196726	0.00944654
Snhg6	672.134	2.0143	0.494373	1.44188492058081e-06	3.32443579441778e-05
Wfdc21	17640.9	2.01979	0.285486	5.74835239224105e-14	1.72618816227492e-11
3830403N18Rik	73.5071	2.02244	0.534448	5.20144635450967e-06	8.59600100895612e-05
Ccl17	355.216	2.04268	0.302754	5.48522894839817e-13	1.49929792458654e-10
Rps12	59605.9	2.04554	0.441176	1.20119920967149e-07	5.18918058578084e-06
Wfdc18	12.5279	2.05808	0.797366	0.000406689	0.00269057
5430425K12Rik	11.5983	2.12311	0.952268	0.000853884	0.00486817
Il1bos	14.4898	2.1339	0.593612	1.32326300917966e-05	0.000174834
Hs3st3b1	512.646	2.13938	0.300355	3.9521585444538e-14	1.25684822325652e-11
Defb25	12.6627	2.14055	0.576906	9.93379351751952e-06	0.000140742
Rpl41	70567.2	2.14304	0.417402	9.72978397032831e-09	7.04665295545189e-07
Zfas1	860.877	2.15991	0.52275	1.09008767574723e-06	2.69221689773108e-05
Dpep3	32.5981	2.18245	0.545896	2.18824860276218e-06	4.53420285903568e-05
Rps24	76093.2	2.21861	0.465146	5.98971131954657e-08	2.9498130306503e-06
Mir6516	50.9957	2.22907	0.526654	7.88810621907543e-07	2.09306818468226e-05
Fads2	743.038	2.30936	0.322695	2.90935959778316e-14	9.9500098244184e-12
Cited4	404.752	2.31662	0.302503	7.05837792892358e-16	3.34241342541951e-13
Rnu12	9.79151	2.36207	0.949881	0.000585244	0.00363301
1700001K23Rik	36.7559	2.3855	0.397	9.01172070938219e-11	1.45989875491992e-08
Rpl3l	755.446	2.39298	0.560853	5.69723542385344e-07	1.68145039915727e-05
Hsd17b14	124.347	2.4186	0.275426	1.01906171549399e-19	8.96191988654431e-17
Lrg1	5094.42	2.5528	0.326874	1.88937310479436e-16	9.69248402759504e-14
Snhg11	21.7887	2.58821	0.952441	0.000141559	0.00116405
Hspa12b	55.2791	2.65137	0.496984	4.64773878138176e-09	4.21494687596983e-07
Tln2	233.83	2.6755	0.415625	4.57176713201476e-12	9.87501700515188e-10
Csta2	44.3612	2.67845	0.648948	1.22973433936649e-06	2.9060439896891e-05
Timp1	126.115	2.75545	0.396491	1.55822277802015e-13	4.56781877213908e-11
Wfdc17	9997.06	2.77691	0.372475	2.80167719516554e-15	1.14980832089594e-12
4931428L18Rik	47.7224	2.82278	0.411273	3.37133980339177e-13	9.43362174076352e-11
Plin4	74.7476	2.99294	0.566664	4.6558867375885e-09	4.21494687596983e-07
Gm15880	11.5545	3.33813	0.869985	1.40718546116066e-05	0.00018353
C4b	2390.25	3.61878	0.638064	3.36036333890052e-10	4.86738746218156e-08
Mustn1	296.111	3.65856	0.394306	5.45761579311942e-22	7.46601840498737e-19
Car6	8.8643	3.97921	1.43704	0.000281762	0.00202277
Kcnj14	18.6437	5.88126	1.27526	2.21169554269078e-07	8.37858323741813e-06
Klk1b22	53.2342	9.85647	2.66105	4.44271485410581e-10	6.21576196406259e-08

### Sheet: DEGs_D21_shrunk
	baseMean	log2FoldChange	lfcSE	pvalue	padj
Siglecf	9829.29	-9.14474	0.237515	0	0
Sult2b1	134.736	-7.39884	0.824652	1.27593526487248e-18	5.13478881760183e-15
Arl4c	1323.01	-2.31095	0.213189	1.94668480200436e-29	1.17511628072993e-25
Id3	127.994	-2.22619	0.485641	1.47273498571392e-07	3.73618774637195e-05
Lrmda	578.534	-2.21301	0.327515	5.80028141602548e-15	1.16711329226126e-11
Trim45	88.5185	-2.17122	0.259859	3.08256138658805e-18	9.30394090506937e-15
Hpgd	79.1289	-2.09294	0.299825	1.19392832683465e-13	1.60158852109719e-10
Rsrp1	10321.1	-1.75697	0.52671	1.14714381289008e-05	0.00112597
Arhgap22	239.215	-1.57114	0.305944	7.68475747219374e-09	2.81145687763015e-06
Tnfsf13b	381.026	-1.55048	0.269933	3.05603051609676e-10	2.04974757893534e-07
Pacsin1	40.1845	-1.47403	0.372783	2.7828958324673e-06	0.000394227
Fst	26.5587	-1.44066	0.645534	0.000479542	0.0178689
Atp2b4	253.376	-1.37732	0.502714	0.000137759	0.00759433
S100a6	2787.72	-1.37203	0.426394	3.16286164898561e-05	0.00252882
Penk	215.469	-1.30073	0.233469	1.32814897244118e-09	6.41389701771296e-07
Lrrc66	32.341	-1.28543	0.3546	1.22302084318921e-05	0.00116264
S100a4	1429.34	-1.28522	0.535079	0.000351534	0.0148915
Mamdc2	2665.35	-1.17671	0.302497	3.77437645498772e-06	0.000479664
Lipn	91.9394	-1.10033	0.451783	0.000467912	0.0175012
Abca1	6128.02	-1.0491	0.20616	1.28792726554562e-08	4.44261310769494e-06
Khdc4	1742.8	-1.00564	0.242475	1.14088699543606e-06	0.00020958
Elovl6	604.106	1.00563	0.215588	1.48543867991264e-07	3.73618774637195e-05
Mmp8	4007.04	1.00907	0.265322	5.54899042855917e-06	0.000656794
Tnfsf14	355.662	1.01004	0.29744	2.61123771984922e-05	0.00214459
Zfp469	25.1698	1.0161	0.756098	0.00204123	0.0468104
Marco	65239.4	1.0421	0.41261	0.000139053	0.00763083
Nr4a1	410.035	1.04246	0.266849	2.87325055645605e-06	0.000398721
Fat1	80.0038	1.04811	0.467185	0.000607027	0.0210593
Epas1	4315.76	1.05685	0.305484	1.18609020798201e-05	0.0011522
Kcnc3	65.1783	1.11898	0.231566	9.31203986948355e-08	2.67676803200655e-05
1700001K23Rik	36.7559	1.1231	0.553679	0.00112227	0.0311474
Hs3st3b1	512.646	1.12771	0.375569	5.76302214769863e-05	0.00388698
Gpr15	226.31	1.12911	0.208182	2.49024819547311e-09	1.03671608496368e-06
Ephx2	102.237	1.14581	0.419543	0.00010821	0.00625082
Cfh	439.75	1.18086	0.512533	0.000486824	0.0180844
Fam181b	222.766	1.20264	0.264463	1.73071230550146e-07	4.09703718908217e-05
Ccl17	355.216	1.20295	0.355262	2.56222758271215e-05	0.00211875
4931428L18Rik	47.7224	1.2041	0.46924	0.000337197	0.0145392
Aldh1l1	1080.44	1.2513	0.27448	1.03965958688991e-07	2.89518344200564e-05
Jcad	419.43	1.2811	0.274185	3.35573599179111e-08	1.03881540074087e-05
Tafa3	103.071	1.28316	0.311547	1.59948331741308e-06	0.000260954
Uaca	93.3336	1.28342	0.58164	0.00036168	0.0150114
Rassf6	35.1667	1.30443	0.493999	0.000260099	0.0120323
Ripor2	185.509	1.31964	0.389929	2.52811022992506e-05	0.00210496
Svep1	198.26	1.38457	0.539977	0.000104168	0.00604625
Marchf4	300.453	1.53899	0.435827	1.52861306934792e-06	0.000252807
Ch25h	4228.7	1.56208	0.227577	8.341005562982e-14	1.25876200202352e-10
Robo2	65.0323	1.57669	0.48773	4.1698170572778e-05	0.00305104
Rbms3	246.051	1.59631	0.593345	2.0788418610254e-05	0.00182466
Timp1	126.115	1.60357	0.40999	2.46902696994697e-06	0.000368007
Car4	48528.8	1.65447	0.281637	1.04282657692357e-10	7.86877828949892e-08
Fads2	743.038	1.66421	0.371925	1.62261042419454e-07	3.91795513026014e-05
Pcdhgc3	332.034	1.67391	0.470389	1.97134594741656e-06	0.000309092
Myrip	77.8242	1.73829	0.320072	1.97766548402783e-09	8.52726978166712e-07
Cited4	404.752	1.81933	0.356549	1.95308809517252e-09	8.52726978166712e-07
Hsd17b14	124.347	1.83594	0.278676	7.15300860011445e-13	8.63582728291817e-10
Lif	273.742	1.99155	0.380355	1.06153856415462e-09	5.33998128543281e-07
Lrg1	5094.42	2.06349	0.385857	7.4080017636405e-10	3.92451996129655e-07
Col6a3	62.3461	2.22508	0.674435	1.41034926262477e-06	0.000239819
Tln2	233.83	2.29402	0.546076	1.85062842908852e-08	6.20628806232935e-06
Mustn1	296.111	2.4897	0.501989	4.67382214808944e-10	2.82135273969419e-07
Myrf	1120.12	2.57687	0.532186	1.71685786045064e-09	7.9721634420079e-07
Plin4	74.7476	2.73134	0.774289	9.23732213143194e-08	2.67676803200655e-05
Ablim1	243.875	2.91647	0.916483	1.17583401081667e-06	0.000210278
Kcnj14	18.6437	3.02001	0.733816	7.9815967611295e-07	0.000155422
C4b	2390.25	3.33522	0.94791	2.31913774375692e-08	7.56728377848034e-06
Klk1b22	53.2342	4.75147	2.14926	4.92534231086455e-07	0.000106185
