## Supplemental Tables for "Siglec-F Protects Against Elastase-induced Lung Inflammation and Emphysema in Mice"

### Sheet: Table E1
Table E1. Summary data of leukocyte counts in BAL of Siglecf+/+ mice at time points.
	Day 0		Day 1		Day 3		Day 7		Day 21		Kruskal-Wallis with Dunn’s multiple comparison
	Mean	SEM	Mean	SEM	Mean	SEM	Mean	SEM	Mean	SEM	0 v. 1	0 v. 3	0 v. 7	0 v. 21
total AM	200000	27000	210000	53000	310000	40000	240000	46000	330000	51000	>0.99	0.44	>0.99	0.46
RAM	200000	27000	180000	49000	210000	45000	160000	35000	340000	52000	>0.99	>0.99	0.47	>0.99
RecAM	0	0	39000	26000	110000	19000	69000	15000	0	0	0.32	0.001	0.013	>0.99
Neutrophil	0	0	2500000	290000	530000	100000	920	420	2000	840	0.0004	0.0063	>0.99	>0.99
Lymphocyte	860	460	70000	30000	27000	5200	14000	4800	11000	2500	0.0002	0.0005	0.05	0.12
Eosinophil	0	0	29000	10000	4300	1500	2800	940	210	210	0.001	0.12	0.26	>0.99

### Sheet: Table E2
Table E2. Summary data of leukocyte counts in BAL of Siglecf-/- mice at time points.
	Day 0		Day 1		Day 3		Day 7		Day 21		Kruskal-Wallis with Dunn’s multiple comparison
	Mean	SEM	Mean	SEM	Mean	SEM	Mean	SEM	Mean	SEM	0 v. 1	0 v. 3	0 v. 7	0 v. 21
total AM	340000	28000	230000	39000	510000	180000	610000	67000	450000	100000	0.44	>0.99	0.1	>0.99
RAM	340000	27000	200000	33000	350000	110000	450000	47000	490000	110000	0.25	>0.99	0.71	>0.99
RecAM	1100	230	20000	7400	150000	61000	150000	26000	3100	920	0.34	0.002	<0.0001	>0.99
Neutrophil	1900	1200	2200000	490000	880000	310000	4200	2000	330	220	0.01	0.11	>0.99	0.72
Lymphocyte	2000	720	44000	13000	260000	150000	39000	10000	20000	6300	0.002	<0.0001	0.0002	0.04
Eosinophil	180	180	6300	3000	19000	14000	8100	2000	0	0	0.55	0.15	0.01	>0.99

### Sheet: Table E3
Table E3. Adjusted p-values for cell number comparisons between Siglecf+/+ and Siglecf-/- mice at each time point. Results from Kruskal-Wallis with Dunn’s multiple comparison are shown.
Cell type	Day 0	Day 1	Day 3	Day 7	Day 21
total AM	0.0226	0.7551	0.5303	0.0008	0.696
RAM	0.0456	0.9273	0.3434	0.0002	0.0905
RecAM	0.8591	0.5273	0.8763	0.1087	0.3823
Neutrophil	0.1818	0.5303	0.202	0.4672	0.5737
Lymphocyte	0.09	0.8763	0.1061	0.0085	0.3266
Eosinophil	>0.9999	0.0619	0.851	0.1677	0.4444
